# From Light to Lipids: Constraint-Based Metabolic Modeling of *Nannochloropsis oceanica* Under Light Acclimation Conditions

**DOI:** 10.64898/2025.12.19.695437

**Authors:** Sabine van Oossanen, Narcis Ferrer-Ledo, Sarah D’Adamo, Vitor A.P. Martins Dos Santos, Maria J. Barbosa, Maria Suarez-Diez

## Abstract

Oleaginous microalgae, such as *Nannochloropsis oceanica*, hold strong promise for sustainable lipid bioproduction, but fully realizing this potential requires systems-level insight into their complex metabolism. One of the central challenges in optimizing lipid productivity is the resolution of the highly heterogeneous and incompletely annotated metabolic networks, which respond dynamically to strain-specific traits and cultivation conditions. Here we present iSO1949_N.oceanica, the first genome-scale constraint-based metabolic model (GEM) for this species. Constructed through an orthology-based approach using curated models of related microalgae, the GEM integrates core photosynthetic metabolism and lipid biosynthesis pathways with extensive subcellular localization predictions. To capture environmental dynamics, we introduce two light-acclimation modes derived from continuous cyclostat cultivations, incorporating biomass composition, oxygen exchange, and maintenance rates based on photosynthesis–irradiance curves. Simulations reproduce carbon assimilation under variable light conditions and differentiate acclimated phenotypes. iSO1949_N.oceanica provides a comprehensive framework for exploring photosynthetic metabolism and guiding engineering strategies under photobioreactor-relevant conditions. This resource advances the use of *N. oceanica* as a chassis for sustainable lipid production and establishes a foundation for systems-level analysis of stramenopile microalgae.
