## Supplementary material for "From Light to Lipids: Constraint-Based Metabolic Modeling of *Nannochloropsis oceanica* Under Light Acclimation Conditions": Data S4

### Sheet: Readme
		Overview Supplementary file S4
		Sheet	Description
	A	Total carbohydrate	Total carbohydrate content in cyclostats
	B	Total protein	Total protein content in cyclostats
	C	Total pigments	Total pigments as measured by Ferrer-Ledo et al. 2025
	D	Total Lipids	Total neutral and polar lipids as measured by Ferrer-Ledo et al. 2025
	E	Total nucleotides	Nucleotide estimation based on genome composition and DNA:RNA ratio
	F	Overall biomass	Overall biomass composition
	G	Carbohydrate composition	Carbohydrate composition
	H	Protein composition	Protein composition

### Sheet: 4A. Total carbohydrates
	Table S4A. Total carbohydrate content in cyclostat biomass samples. Marked are the reference conditions low light (LL) and high light (HL) used to build the N. oceanica model.
	Dilution rate	Incident light	Specific light supply	Carbohydrate content	stdev.
	D	qI,0	qI,av
	h-1	µmolph.m-2.s-1	mmolph.gDW-1.h-1	g.gDW-1	g.gDW-1
	0.0120833	200	20.7921	0.144119	0.00996474
	0.012625	200	24.466	0.126052	0.0206512
	0.0185417	200	27.4209	0.140868	0.00417556
	0.02525	200	36.224	0.171092	0.0162864
	0.0312917	200	51.5519	0.162598	0.0210173
	0.0120833	670	29.588	0.14401	0.00753322
	0.01775	670	36.9006	0.124724	0.01022
	0.0252083	670	51.8489	0.116942	0.0102606
	0.0314167	670	69.3119	0.1301	0.0162955
	0.0307917	670	70.4342	0.111397	0.0196022
	0.0146667	1550	94.83	0.109349	0.0227861
	0.0278333	1550	59.18	0.106167	0.0199037
	0.0241667	1550	229.18	0.105031	0.0184825

### Sheet: 4B. Total protein
	Table S4B. Total protein content in cyclostat biomass samples. Marked are the reference conditions low light (LL) and high light (HL) used to build the N. oceanica model.
	Dilution rate	Incident light	Specific light supply	Protein content	stdev.
	D	qI,0	qI,av
	h-1	µmolph.m-2.s-1	mmolph.gDW-1.h-1	g.gDW-1	g.gDW-1
	0.0120833	200	20.7921	0.319946	0.0186504
	0.012625	200	24.466	0.342907	0.0135215
	0.0185417	200	27.4209	0.339162	0.00854986
	0.02525	200	36.224	0.329897	0.00731043
	0.0312917	200	51.5519	0.333412	0.0121965
	0.0120833	670	29.588	0.314501	0.0103067
	0.01775	670	36.9006	0.353998	0.00719768
	0.0252083	670	51.8489	0.335101	0.00799823
	0.0314167	670	69.3119	0.299727	0.0123075
	0.0307917	670	70.4342	0.308186	0.0114974
	0.0146667	1550	59.18	0.28229	0.0207244
	0.0278333	1550	94.83	0.29802	0.0121576
	0.0241667	1550	229.18	0.260794	0.00923954

### Sheet: 4C. Total pigments
	Table S4C. Contents (in mg.gDW-1) of Chlorophyll a (Chl a), Violaxanthin, Vaucheraxanthin, Antheraxanthin, Zeaxanthin , Cantaxanthin, β-carotene, Astaxanthin, total carotenoids (Car) and Chl a to Car ratio. Data is represented as mean ± standard deviation of 3 replicates. nd stands for not detected signal. Marked are the reference cultures used to build the N. oceanica model.
	Incident light	Iav	Chlorophyll a	Violaxanthin	Vaucheriaxanthin - Ester	Antheraxanthin	Zeaxanthin	Cantaxanthin	Beta-carotene	Astaxanthin	Lutein	Total carotenoids	Car/Chl a
	μmol.m-2.s-1	μmol.m-2.s-1	mg.gDW-1
	200	114.943	17.14 ± 0.20	4.18 ± 0.12	12.58 ± 2.69	0.75 ± 0.02	0.11 ± 0.02	0.07 ± 0.00	0.15 ± 0.02	0.09 ± 0.00	0.03 ± 0.01	17.96 ± 2.88	1.05
		77.7897	24.52 ± 0.93	5.90 ± 0.32	16.25 ± 1.26	0.97 ± 0.03	0.21 ± 0.01	0.07 ± 0.00	0.06 ± 0.04	0.09 ± 0.00	0.06 ± 0.02	23.61 ± 1.69	0.96
		58.9282	26.74 ± 0.26	6.52 ± 0.10	16.14 ± 0.69	1.08 ± 0.02	0.21 ± 0.01	0.08 ± 0.00	0.06 ± 0.00	0.08 ± 0.00	0.06 ± 0.01	24.23 ± 0.83	0.91
		40.9658	29.81 ± 2.03	7.09 ± 0.27	15.89 ± 2.66	1.15 ± 0.06	0.20 ± 0.02	0.07 ± 0.00	0.04 ± 0.02	0.08 ± 0.00	0.09 ± 0.03	24.61 ± 3.06	0.83
		42.982	26.50 ± 0.31	7.71 ± 0.13	12.30 ± 0.46	1.55 ± 0.74	0.21 ± 0.02	0.06 ± 0.01	0.30 ± 0.02	0.08 ± 0.04	0.21 ± 0.12	22.42 ± 1.54	0.85
	670	248.826	10.32 ± 0.03	4.12 ± 0.02	2.34 ± 0.10	2.19 ± 0.03	0.03 ± 0.02	nd	nd	nd	nd	8.68 ± 0.1	0.84
		213.821	9.77 ± 0.36	3.55 ± 0.17	5.39 ± 0.12	1.03 ± 0.08	0.18 ± 0.01	0.09 ± 0.01	0.12 ± 0.02	0.15 ± 0.01	0.1 ± 0.02	10.62 ± 0.45	1.09
		155.894	16.26 ± 0.32	5.59 ± 0.15	4.43 ± 0.18	3.41 ± 0.10	0.05 ± 0.00	nd	nd	nd	nd	13.49 ± 0.26	0.83
		109.963	20.10 ± 0.63	6.37 ± 0.21	5.27 ± 0.09	3.92 ± 0.35	0.04 ± 0.02	nd	nd	nd	nd	15.60 ± 0.42	0.78
		78.0776	26.87 ±0.48	7.98 ± 0.08	6.62 ± 0.21	4.80 ± 0.03	0.07 ± 0.04	nd	nd	nd	nd	19.47 ± 0.23	0.72
	1550	976.59	3.26 ± 0.08	1.85 ± 0.02	3.37 ± 0.12	0.94 ± 0.01	0.38 ± 0.01	0.10 ± 0.00	0.04 ± 0.02	0.16 ± 0.01	0.2 ± 0.02	7.05 ± 0.22	2.17
		456.556	11.69 ± 0.39	4.52 ± 0.05	5.88 ± 0.10	1.24 ± 0.06	0.20 ± 0.01	0.10 ± 0.01	0.10 ± 0.06	0.19 ± 0.00	0.13 ± 0.01	12.36 ± 0.3	1.06
		173.968	21.26 ± 0.43	6.49 ± 0.16	9.36 ± 0.18	1.69 ± 0.02	0.23 ± 0.01	0.10 ± 0.00	0.18 ± 0.11	0.14 ± 0.00	0.22 ± 0.02	18.41 ± 0.5	0.87

### Sheet: 4D. Total lipids
	Table S4D1. Total lipid contents of Low light and High light acclimated cyclostat cultures. TFA: Total fatty acids. PL: polar lipids. NL: neutral lipids.
				LL	HL
		TFA content	mmol/gDW	0.40 ± 0.05	0.64 ± 0.07
		TFA content	g/gDW	0.11 ± 0.01	0.17 ± 0.02
		Molar weight TFA	g/mol	267.71	264.01
		PL content	gPL/gDW	0.09 ± 0.01	0.05 ± 0.03
		NL content	gNL/gDW	0.03 ± 0.00	0.12 ± 0.02
	Table S4D2. Average molar total fatty acid (TFA) composition, distributed over the lipid classes. CM-PE is assumed to be a degradation product of PE.
	Low light															High light
	%mol/mol total fatty acids (TFA)															%mol/mol total fatty acids (TFA)
		MGDG	DGDG	SQDG	PC	Lyso-PC	PG	PI	DGTS	PE	CM-PE	TAG	FFA	DAG			MGDG	DGDG	SQDG	PC	Lyso-PC	PG	PI	DGTS	PE	CM-PE	TAG	FFA	DAG
	C8:0	0	0.000227493	0.000264418	0.000263254	0.000903614	0.000271961	0.000243107	0.000350456	0.000305197	0.000934852	0.000524999	0	0		C8:0	0.000492685	0	0	0	0	0	0	0	0	0	0.000442135	0	0
	C10:0	0.000900386	0.000108159	0.000188596	9.6147e-05	0.000474842	0.000112282	0.00015879	0.000473568	8.50202e-05	0.000147902	0.00016114	0.000115646	0		C10:0	8.741e-05	0	0.000689405	0.000104722	0	0	0	0	0.000532341	0.000161854	0.00091146	0.000792366	0
	C12:0	0.00346645	0.000585524	0.000121593	0.000401181	0.000482562	0.000377188	0.000246888	0.000546197	0.000388065	0.000783303	0.0017331	0.0017724	0.000645388		C12:0	0.00250489	0.000588326	0	0	0	0	0	0.000748975	9.4703e-05	0	0.00425315	0.00299777	0.000618449
	C13:0	6.59293e-05	0	0	0	0	0	0	0	0	0	0.000152412	0	0.000570449		C13:0	0	0	0	0	0	0	0	0	0	0	0.00113991	0.000363405	0
	C14:0	0.030549	0.00876491	0.00530021	0.00237087	0.00577251	0.000961686	0.00171824	0.00162419	0.000149858	5.81005e-05	0.00851649	0.00296708	0.00459958		C14:0	0.011583	0.00582102	0.00237292	0.00113608	0.00469833	0.000364429	0.00107797	0.00160552	0	0	0.0285302	0.00339205	0.00237245
	C14:1cis-9	0.000116884	0	8.99369e-05	0.000139636	0.00202404	0.000168436	0.000112047	0.000205276	0.000392601	0.000334875	7.40151e-05	0.000260356	0.000348027		C14:1cis-9	0	0	0	0	0.00142691	0	0	0	0	0	0	0.000247938	0
	C15:0	0	0	0	0	0	0	0	0	0	0	0	0	0		C15:0	0	0	0	0	0	0	0	0	0	0	0	0	0
	C16:0	0.0391067	0.0449936	0.0438952	0.0225518	0.00259751	0.0337138	0.0164114	0.0046755	0.00149432	0.00232105	0.0555776	0.0181169	0.00595875		C16:0	0.0109397	0.0254386	0.0243595	0.0202884	0.0031866	0.0154478	0.0124991	0.00623142	0.00137176	0.00240594	0.211612	0.0246496	0.00598897
	C16:1	0.0290141	0.0422839	0.0344104	0.0386308	0.000828773	0.00403556	0.0154927	0.0092695	0.00234005	0.00186237	0.0446503	0.00981185	0.0030529		C16:1	0.005569	0.0168425	0.0198679	0.0232332	0	0.00399953	0.0101175	0.00550155	0.000914951	0.000536966	0.155497	0.0154241	0.00446047
	C16:2	0	0.00023971	0	0.00121632	0	0	0	0	0	0	0.000951812	0	0		C16:2	0	0	0	0	0	0	0	0	0	0	0.000315078	0	9.7595e-05
	C16:3d7,10,13	0	0	0	0.000893885	0	0	0	0	0	0	0.000170574	0	0		C16:3d7,10,13	0	0	0	0	0	0	0	0	0	0	0.00133074	0.00319415	0.00121551
	C16:3d6,9,12	0	0.000159449	0	0.000488905	0	0	0	0	0	0	0.00129245	0	0		C16:3d6,9,12	0	0	0	0	0	0	0	0	0	0	0.00318783	0	0
	C18:0	0.000122852	0	0	0	0	0	0	0.000117881	0.000107031	0	0.00120871	0.00845356	0		C18:0	0.000306774	0	0	0	0.000745244	0	0	0.00029762	0	0	0.00607451	0.00712601	0.000147298
	C18:1	0.0006317	0	0	0.00897537	0	0	0.00135816	0	0	0.00166852	0.00862836	0	0		C18:1	0	0	0.00139304	0.00652309	0	0	0.000786191	0	0	0.00177951	0.01977	0.000303994	0.000201791
	C18:2	0.00142523	0.00162739	0	0.0180548	0	0	0	0	0	0.000723443	0.00054745	0	0		C18:2	0	0	0.000540403	0.0096377	0	0	0	0	0	0	0.00629608	0	0
	C18:3n3	0	0	0	0	0	0	0	0	0	0	0	0	0		C18:3n3	0	0	0	0	0	0	0	0	0	0	0	0	0
	C18:3n6	0	0	0	0.00884273	0	0	0	0	0	0	0	0	0		C18:3n6	0	0	0	0.0105021	0	0	0	0	0	0	0.000271608	0	0
	C20:0	0	0	0	0	0	0	0	0	0	0	0	0	0		C20:0	0	0	0	0	0	0	0	0	0	0	0	0	0
	C20:1	0	0	0	0	0	0	0	0	0	0	0	0	0		C20:1	0	0	0	0	0	0	0	0	0	0	0.0136596	0.000280449	0
	C20:2-n6	0	0	0	0	0	0	0	0	0	0	0	0	0		C20:2-n6	0	0	0	0	0	0	0	0	0	0	0	0	0
	C20:3-n3	0	0	0	0	0	0	0	0	0	0	0	0	0		C20:3-n3	0	0	0	0	0	0	0	0	0	0	0.00134506	0	0
	C20:4-n6	0.00773482	0.000334078	0.000313849	0.0073442	0	0	0	0.00711721	0.00887915	0.00536029	0.0021295	0.00282604	0		C20:4-n6	0.000297427	0	0.0024038	0.00256168	0	0	0	0.00312866	0.00906288	0.00309589	0.00385817	0.00110942	0
	C20:5-n3	0.103337	0.0327565	0.000907679	0.0136952	0	0.0305759	0	0.0397251	0.00465488	0	0.0113359	0.0257763	0.00609225		C20:5-n3	0.0385912	0.0295023	0.00213968	0.0101595	0	0.014781	0	0.0259923	0.00717149	0.00197847	0.0172168	0.0247746	0.00467789
	Low light	Standard deviations (%mol/mol TFA)														High light	Standard deviations (%mol/mol TFA)
		MGDG	DGDG	SQDG	PC	Lyso-PC	PG	PI	DGTS	PE	CM-PE	TAG	FFA	DAG			MGDG	DGDG	SQDG	PC	Lyso-PC	PG	PI	DGTS	PE	CM-PE	TAG	FFA	DAG
	C8:0	0	0.000557241	0.000647689	0.000644839	0.00151825	0.000666166	0.000595487	0.000858439	0.000747578	0.00152232	0.000458799	0	0		C8:0	0.000772895	0	0	0	0	0	0	0	0	0	0.000487284	0	0
	C10:0	0.00195054	0.000264935	0.000295655	0.000235511	0.000773623	0.000275034	0.000388955	0.000908168	0.000208256	0.000362283	0.000182316	0.000283274	0		C10:0	0.00021411	0	0.00132202	0.000256516	0	0	0	0	0.00130396	0.000396459	0.000624064	0.00089803	0
	C12:0	0.00136516	0.000196534	0.00029784	0.000622926	0.000807515	0.000458353	0.00060475	0.000491723	0.000527443	0.00150971	0.000589676	0.000663431	0.000491251		C12:0	0.000581538	8.07482e-05	0	0	0	0	0	0.000985667	0.000231974	0	0.00146845	0.00122937	0.000127422
	C13:0	0.000161493	0	0	0	0	0	0	0	0	0	0.000236442	0	0.000774584		C13:0	0	0	0	0	0	0	0	0	0	0	0.000926226	0.000890157	0
	C14:0	0.00420431	0.000452448	0.00216961	0.00102258	0.00195448	0.000459881	0.000475732	0.000263031	0.000237487	0.000142317	0.000855928	0.000613728	0.00439213		C14:0	0.00187874	0.000700723	0.00051465	0.000303046	0.00136589	0.000319826	0.000297618	0.00021563	0	0	0.00273465	0.000955363	0.000982545
	C14:1cis-9	0.000286305	0	0.0002203	0.000342036	0.00077738	0.000412581	0.000274458	0.000502821	0.000961673	0.000820273	0.000181299	0.000637739	0.000852489		C14:1cis-9	0	0	0	0	0.00124211	0	0	0	0	0	0	0.000607323	0
	C15:0	0	0	0	0	0	0	0	0	0	0	0	0	0		C15:0	0	0	0	0	0	0	0	0	0	0	0	0	0
	C16:0	0.00418519	0.00303904	0.00801727	0.00235928	0.000356032	0.00207587	0.00391913	0.000515045	0.000563437	0.000615266	0.0103938	0.00364116	0.00302956		C16:0	0.00181232	0.00182136	0.00556354	0.00216199	0.00226809	0.00281585	0.00250158	0.000810442	0.000927028	0.00158837	0.0196177	0.007487	0.00132996
	C16:1	0.00202512	0.00269427	0.00534835	0.00287398	0.00130721	0.000633508	0.00260709	0.00212005	0.00129722	0.00128955	0.0160738	0.00471938	0.00277586		C16:1	0.00128129	0.00147627	0.00489006	0.0031667	0	0.000827741	0.00224244	0.00134294	0.00149414	0.00131529	0.0337703	0.00457224	0.00109627
	C16:2	0	0.000587168	0	0.000727566	0	0	0	0	0	0	0.00119704	0	0		C16:2	0	0	0	0	0	0	0	0	0	0	0.000771781	0	0.000239058
	C16:3d7,10,13	0	0	0	0.000990898	0	0	0	0	0	0	0.00041782	0	0		C16:3d7,10,13	0	0	0	0	0	0	0	0	0	0	0.00150302	0.00355097	0.00134364
	C16:3d6,9,12	0	0.000390568	0	0.00119757	0	0	0	0	0	0	0.00124198	0	0		C16:3d6,9,12	0	0	0	0	0	0	0	0	0	0	0.000542039	0	0
	C18:0	0.000300926	0	0	0	0	0	0	0.000288748	0.00026217	0	0.00181798	0.00165253	0		C18:0	0.000751439	0	0	0	0.00182547	0	0	0.000729016	0	0	0.000821725	0.00455434	0.000360806
	C18:1	0.00154734	0	0	0.00148959	0	0	0.00153422	0	0	0.00189956	0.0134735	0	0		C18:1	0	0	0.00216455	0.000856149	0	0	0.00124301	0	0	0.00275685	0.00331019	0.00074463	0.000494286
	C18:2	0.00156179	0.00127769	0	0.00153391	0	0	0	0	0	0.0011208	0.000848106	0	0		C18:2	0	0	0.00132371	0.00113071	0	0	0	0	0	0	0.0012486	0	0
	C18:3n3	0	0	0	0	0	0	0	0	0	0	0	0	0		C18:3n3	0	0	0	0	0	0	0	0	0	0	0	0	0
	C18:3n6	0	0	0	0.000656965	0	0	0	0	0	0	0	0	0		C18:3n6	0	0	0	0.00150154	0	0	0	0	0	0	0.000665302	0	0
	C20:0	0	0	0	0	0	0	0	0	0	0	0	0	0		C20:0	0	0	0	0	0	0	0	0	0	0	0	0	0
	C20:1	0	0	0	0	0	0	0	0	0	0	0	0	0		C20:1	0	0	0	0	0	0	0	0	0	0	0.0159192	0.000686956	0
	C20:2-n6	0	0	0	0	0	0	0	0	0	0	0	0	0		C20:2-n6	0	0	0	0	0	0	0	0	0	0	0	0	0
	C20:3-n3	0	0	0	0	0	0	0	0	0	0	0	0	0		C20:3-n3	0	0	0	0	0	0	0	0	0	0	0.00236147	0	0
	C20:4-n6	0.00170909	0.00081832	0.00076877	0.00103711	0	0	0	0.00133659	0.00205183	0.00318707	0.00173404	0.00447905	0		C20:4-n6	0.000728545	0	0.00272022	0.0020872	0	0	0	0.000288981	0.00407077	0.00481323	0.00207108	0.00271753	0
	C20:5-n3	0.0149631	0.00401037	0.00222335	0.00193557	0	0.00321921	0	0.00343051	0.000930667	0	0.00412504	0.0246263	0.0122181		C20:5-n3	0.0073288	0.0027793	0.00331479	0.0023159	0	0.00492261	0	0.00660062	0.00391842	0.00484625	0.00246067	0.0224969	0.00455654

### Sheet: 4E. Total nucleotides
	Table S4E Calculations of DNA and RNA biomass contents
	Parameters		Reference
	Genome size (Mbp)	31	Gong et al. 2020
	GC content	0.5433	Gong et al. 2020
	RNA:DNA ratio	5.77	Rebolloso-Fuentes et al. 2001
	Total nucleic acids (g)	2.37	Rebolloso-Fuentes et al. 2001
	Cell weight
	Reactor setting	(cells/gDW)	average
	LL, replicate 1	1.76005e+11	2.0998e+11
	LL, replicate 2	2.43954e+11
	HL, replicate 1	1.3849e+11	1.95979e+11
	HL, replicate 2	2.53467e+11
						LL	LL	HL	HL
	Metabolite DNA	MW (g/mol)	bp/cell:	mol/cell	g/cell	mmol/gDW	g/gDW	mmol/gDW	g/gDW	Metabolite ID
	DAMP	327	14157700	2.351e-17	7.68776e-15	0.00493661	0.00161427	0.00460745	0.00150664	damp_c
	DCMP	297	16842300	2.7968e-17	8.30648e-15	0.0058727	0.00174419	0.00548112	0.00162789	dcmp_c
	DGMP	341	16842300	2.7968e-17	9.53707e-15	0.0058727	0.00200259	0.00548112	0.00186906	dgmp_c
	DTMP	308	14157700	2.351e-17	7.24107e-15	0.00493661	0.00152048	0.00460745	0.00141909	dtmp_c
	Total					0.0216186	0.00688153	0.0201771	0.00642269
			LL	LL	HL	HL
	Metabolite RNA	MW (g/mol)	mmol/gDW	g/gDW	mmol/gDW	g/gDW	Metabolite ID
	AMP	341	0.0284842	0.00931435	0.026585	0.00869329	amp_c
	CMP	311	0.0338855	0.010064	0.0316261	0.00939294	cmp_c
	GMP	355	0.0338855	0.0115549	0.0316261	0.0107845	gmp_c
	UMP	308	0.0284842	0.00877315	0.026585	0.00818818	ump_c
	Total		0.124739	0.0397064	0.116422	0.0370589

### Sheet: 4F. Overall Biomass composition
	Table S4F. Overall biomass compositions from cyclostat cultivations at varying dilution rates and incident light intensities.
	Mean values
	Dilution rate	Incident light	Light absorption rate	Carbohydrate	Protein	Polar lipid	Neutral lipid	Carotenoid	Chlorophyll a
	h-1	µmolph.m-2.s-1	mmolph.gDW-1.h-1	g.gDW-1	g.gDW-1	g.gDW-1	g.gDW-1	g.gDW-1	g.gDW-1
	0.0120833	200	20.7921	0.144119	0.319946	0.093974	0.0241668	0.02461	0.02981
	0.012625	200	24.466	0.126052	0.342907	0.0836939	0.0270949	0.02242	0.0265
	0.0185417	200	27.4209	0.140868	0.339162			0.02423	0.02674
	0.02525	200	36.224	0.171092	0.329897			0.02361	0.02452
	0.0312917	200	51.5519	0.162598	0.333412	0.0773867	0.0735987	0.01796	0.01714
	0.0120833	670	29.588	0.14401	0.314501			0.01947	0.02687
	0.01775	670	36.9006	0.124724	0.353998			0.0156	0.0201
	0.0252083	670	51.8489	0.116942	0.335101			0.01349	0.01626
	0.0314167	670	69.3119	0.1301	0.299727	0.0805879	0.103603	0.00868	0.01032
	0.0307917	670	70.4342	0.111397	0.308186	0.0221806	0.139216	0.01062	0.00977
	0.0146667	1550	94.83	0.109349	0.28229			0.01841	0.02126
	0.0278333	1550	59.18	0.106167	0.29802			0.01236	0.01169
	0.0241667	1550	229.18	0.105031	0.260794			0.00705	0.00326
	Standard deviations
	Dilution rate	Incident light	Light absorption rate	Carbohydrate	Protein	Polar lipid	Neutral lipid	Carotenoid	Chlorophyll a
	h-1	µmolph.m-2.s-1	mmolph.gDW-1.h-1	g.gDW-1	g.gDW-1	g.gDW-1	g.gDW-1	g.gDW-1	g.gDW-1
	0.0120833	200	20.7921	0.00996474	0.0186504	0.00362208	0.00331117	0.00306	0.00203
	0.012625	200	24.466	0.0206512	0.0135215	0.00448372	0.00448372	0.00154	0.00031
	0.0185417	200	27.4209	0.00417556	0.00854986			0.00083	0.00026
	0.02525	200	36.224	0.0162864	0.00731043			0.00169	0.00093
	0.0312917	200	51.5519	0.0210173	0.0121965	0.00731799	0.0083978	0.00288	0.0002
	0.0120833	670	29.588	0.00753322	0.0103067			0.00023	0.00048
	0.01775	670	36.9006	0.01022	0.00719768			0.00042	0.00063
	0.0252083	670	51.8489	0.0102606	0.00799823			0.00026	0.00032
	0.0314167	670	69.3119	0.0162955	0.0123075	0.00257342	0.00421295	0.0001	3e-05
	0.0307917	670	70.4342	0.0196022	0.0114974	0.0143455	0.0143455	0.00045	0.00036
	0.0146667	1550	94.83	0.0227861	0.0207244			0.0005	0.00043
	0.0278333	1550	59.18	0.0199037	0.0121576			0.0003	0.00039
	0.0241667	1550	229.18	0.0184825	0.00923954			0.00022	8e-05

### Sheet: 4G. Carbohydrate composition
	Table S5G. Carbohydrate composition, as detected by Jia et al. 2015 on Day 4 of N+ conditions
	Metabolite	ID	Carbohydrate content	Molar weight	Carbohydrate composition
			%g/gDW	g/mol	mmol/gDW
	Mannitol	mnl_c	5.612	182.172	0.308061
	Glucose	glc__D_c	2.47	180.156	0.137103
	D-Galactose	gal__l_c	1.853	180.156	0.102855
	Fucose	fuc__l_c	0.036	164.156	0.00219303
	D-Mannose	man_c	0.179	180.156	0.00993584
	Rhamnose	C02199	0.358	164.157	0.0218084
	Ribose	rib__D_c	0.421	150.13	0.0280424
	Total		10.929		0.609999

### Sheet: 4H. Protein composition
	Table S4H. Protein composition, as detected in previous studies
	Source	Liang et al., 2020, High CO2
	Source Tryptophan *	Xiao et al., 2013, High nitrogen
	Metabolite	ID	Protein composition	Molar weight	Protein composition
			%g/gDW	g/mol	mmol/gDW
	Alanine	ala__l_c	5.612	89.1	0.298204
	Arginine	arg__l_c	2.47	174.2	0.198622
	Asparagine	asn__l_c	1.853	132.1	n.d.
	Aspartic acid	asp__l_c	0.045	133.1	0.271074
	Cysteine	cys__l_c	0.179	121.2	0.015429
	Glutamine	gln__l_c	0.358	147.1	n.d.
	Glutamate	glu__l_c	0.358	146.2	0.392476
	Glycine	gly_c	0.358	75.1	0.423302
	Histidine	his__l_c	0.358	155.2	0.121198
	Isoleucine	ile__l_c	0.358	131.2	0.131326
	Leucine	leu__l_c	0.358	131.2	0.232851
	Lysine	lys__l_c	0.358	146.2	0.231464
	Methionine	met__l_c	0.358	149.2	0.0154826
	Phenylalanine	phe__l_c	0.358	165.2	0.150242
	Proline	pro__l_c	0.358	115.1	0.177672
	Serine	ser__l_c	0.358	105.1	0.172502
	Threonine	thr__l_c	0.358	119.1	0.172796
	Tryptophan*	trp__l_c	0.358	204.2	0.0509305
	Tyrosine	tyr__l_c	0.358	181.2	0.0797461
	Valine	val__l_c	0.358	117.1	0.225875
	Total		10.958		0.610547
