## Supplementary material for "From Light to Lipids: Constraint-Based Metabolic Modeling of *Nannochloropsis oceanica* Under Light Acclimation Conditions": Data S5

### Sheet: A. O2 PI-curves
	S6A. Overview of O2-based PI-curves measured with the BOM, on N. oceanica cultures adapted to varying light regimes. Grey indicates excluded values based on light inhibition.
	LL	LowLight/LL refers to cyclostat cultures adapted to ingoing light intensities of 200 µmolph.m-2.s-1 with average light absorption rates q.ph,abs of 20.8-24.1 mmol gDW-1 h-1.
	HL	HighLight/HL refers to cyclostat cultures adapted to ingoing light intensities of 670 µmolph.m-2.s-1 with average light absorption rates q.ph,abs of 67.8-69.3 mmol gDW-1 h-1
	Low light
	Replicate reactor 1								Replicate reactor 2
	qph,abs	qO2	Iphavg		qph,abs	qO2	Iphavg		qph,abs	qO2	Iphavg		qph,abs	qO2	Iphavg
	mmol/gDW/h	mmol/gDW/h	µmol/m2/s		mmol/gDW/h	mmol/gDW/h	µmol/m2/s		mmol/gDW/h	mmol/gDW/h	µmol/m2/s		mmol/gDW/h	mmol/gDW/h	µmol/m2/s
	Average				Standard variation				Average				Standard variation
	0.428223	-0.0394168	7.04024		0.0882295	0.126746	1.06356		0.637305	0.0693354	8.72531		0.0266786	0.00487181	0.138654
	0.856445	0.269368	14.0805		0.176459	0.222131	2.12711		1.27461	0.444973	17.4506		0.0533571	0.0346329	0.277308
	1.71289	0.656133	28.161		0.352918	0.181423	4.25422		2.54922	1.39763	34.9012		0.106714	0.0646051	0.554616
	3.42578	1.61208	56.3219		0.705836	0.330832	8.50845		5.09844	2.54062	69.8025		0.213429	0.136754	1.10923
	6.85156	2.82276	112.644		1.41167	0.399404	17.0169		10.1969	3.77886	139.605		0.426857	0.272185	2.21846
	10.7056	3.98069	176.006		2.20574	0.537498	26.5889		15.9326	4.8084	218.133		0.666964	0.326632	3.46635
	14.9878	4.49376	246.408		3.08803	0.349412	37.2245		22.3057	5.3992	305.386		0.93375	0.349971	4.85289
	21.4111	5.12122	352.012		4.41148	0.140697	53.1778		31.8653	5.87257	436.265		1.33393	0.366358	6.9327
	32.1167	5.36817	528.018		6.61721	0.229043	79.7667		47.7979	6.24106	654.398		2.00089	0.507602	10.399
	42.8223	5.33764	704.024		8.82295	0.153912	106.356		63.7305	6.42699	872.531		2.66786	0.369598	13.8654
	64.2334	5.14955	1056.04		13.2344	0.199753	159.533		95.5958	6.46485	1308.8		4.00179	0.486097	20.7981
	85.6445	4.90006	1408.05		17.6459	0.087914	212.711		127.461	6.39451	1745.06		5.33571	0.479575	27.7308
	107.056	4.4805	1760.06		22.0574	0.33767	265.889		159.326	6.40021	2181.33		6.66964	0.620728	34.6635
	128.467	4.19324	2112.07		26.4689	0.307775	319.067		191.192	6.25353	2617.59		8.00357	0.562817	41.5962
	High light
	Replicate reactor 1								Replicate reactor 2
	Average				Standard variation				Average				Standard variation
	qph,abs	qO2	Iphavg		qph,abs	qO2	Iphavg		qph,abs	qO2	Iphavg		qph,abs	qO2	Iphavg
	mmol/gDW/h	mmol/gDW/h	µmol/m2/s		mmol/gDW/h	mmol/gDW/h	µmol/m2/s		mmol/gDW/h	mmol/gDW/h	µmol/m2/s		mmol/gDW/h	mmol/gDW/h	µmol/m2/s
									0	-0.573046	0		0	0.0654567	0
	0.297598	-0.318588	9.45647		0.0212108	0.0197745	0.306282		0.340462	-0.413602	9.36712		0.010196	0.0656674	0.0515218
	0.595197	-0.143178	18.9129		0.0424215	0.13776	0.612564		0.680925	-0.205798	18.7342		0.0203921	0.0351521	0.103044
	1.19039	0.220546	37.8259		0.084843	0.104423	1.22513		1.36185	0.184576	37.4685		0.0407842	0.0211071	0.206087
	2.38079	0.761667	75.6518		0.169686	0.166852	2.45025		2.7237	0.766603	74.937		0.0815684	0.0493641	0.412174
	4.76157	1.6815	151.304		0.339372	0.279815	4.90051		5.4474	1.71097	149.874		0.163137	0.231948	0.824348
	7.43996	2.57499	236.412		0.530269	0.368791	7.65705		8.51156	2.55389	234.178		0.254901	0.496598	1.28804
	10.4159	3.5252	330.976		0.742377	0.679945	10.7199		11.9162	3.14102	327.849		0.356862	0.558595	1.80326
	14.8799	3.95835	472.823		1.06054	0.433104	15.3141		17.0231	3.74788	468.356		0.509802	0.649213	2.57609
	22.3199	4.57104	709.235		1.59081	0.315278	22.9711		25.5347	4.41697	702.534		0.764704	0.721694	3.86413
	29.7598	4.81398	945.647		2.12108	0.444508	30.6282		34.0462	4.68476	936.712		1.0196	0.831687	5.15218
	44.6397	5.16515	1418.47		3.18161	0.549574	45.9423		51.0694	4.87777	1405.07		1.52941	0.652819	7.72826
	59.5197	5.18633	1891.29		4.24215	0.337792	61.2564		68.0925	5.05591	1873.42		2.03921	0.760645	10.3044
	74.3996	5.29189	2364.12		5.30269	0.66274	76.5705		85.1156	5.25132	2341.78		2.54901	0.820726	12.8804
	89.2795	5.21059	2836.94		6.36323	0.402852	91.8845		102.139	5.19159	2810.14		3.05881	0.669418	15.4565

### Sheet: B. CO2 PI-curves
	S6B. Overview of CO2-based PI-curves measured with the Li-cor, on N. oceanica cultures adapted to varying light regimes.
	LL	LowLight/LL refers to cyclostat cultures adapted to ingoing light intensities of 200 µmolph.m-2.s-1 with average light absorption rates q.ph,abs of 20.8-24.1 mmol gDW-1 h-1.
	HL	HighLight/HL refers to cyclostat cultures adapted to ingoing light intensities of 670 µmolph.m-2.s-1 with average light absorption rates q.ph,abs of 67.8-69.3 mmol gDW-1 h-1
	Low light						High light
	Sample 1			Sample 2			Sample 1			Sample 2			Sample 3			Sample 4
	qph,abs	qCO2		qph,abs	qCO2		qph,abs	qCO2		qph,abs	qCO2		qph,abs	qCO2		qph,abs	qCO2
	mmol/gDW/h	mmol/gDW/h		mmol/gDW/h	mmol/gDW/h		mmol/gDW/h	mmol/gDW/h		mmol/gDW/h	mmol/gDW/h		mmol/gDW/h	mmol/gDW/h		mmol/gDW/h	mmol/gDW/h
	0	-0.236086		0	-0.191287		0	-0.294425		0	-0.535878		0	-0.36799		0	-0.514386
	0.82394	-0.0713372		0.857909	0.0965852		1.4944	-0.0966192		0.87893	-0.389183		0.973197	-0.244733		0.945369	-0.458077
	1.60715	0.121522		1.68564	0.371476		3.04518	0.143962		1.71663	-0.312103		1.92401	-0.00946735		1.84472	-0.237916
	3.25062	0.567249		3.40679	0.718162		6.12902	0.502361		3.48774	-0.0428049		3.90337	0.102105		3.759	-0.0759296
	6.5395	1.22101		6.85829	1.49346		12.3322	1.05538		7.04378	0.397874		7.89068	0.65166		7.58885	0.490834
	13.1258	2.26552		13.7624	2.53193		19.3513	1.69116		14.1471	1.02307		15.8187	1.45976		15.2213	0.96475
	20.5348	3.31317		21.5782	3.72736		38.7866	2.52919		22.1819	1.69671		24.8179	2.02223		23.8324	1.76348
	41.2098	4.3604		43.2558	4.49473		77.8662	3.13147		44.5538	2.61821		49.6977	2.98613		47.8288	2.83235
	82.6268	4.96767		86.7603	4.95169		117.066	3.64203		89.2232	3.29401		99.5247	3.5505		94.6015	3.61543
	124.154	5.20358		130.444	5.03073		156.476	3.83618		134.089	3.81136		149.897	4.00992		142.308	4.03966
	165.574	5.06892		174.156	4.91323		235.459	3.85406		179.304	3.90339		200.411	4.29349		190.419	4.27341
	248.776	4.76749								269.224	4.01855		301.261	4.31517		286.637	4.2869
	124.154	5.20358
	165.574	5.06892
	248.776	4.76749

### Sheet: C. PI-curve simulations CEF
	Figure S6C1. Effect of cyclic electron flow (CEF) on PI-curve simulations by optimizing O2 production at increasing light intensities
								Figure S6C2. Effect of cyclic electron flow (CEF) and non-growth associated maintenance (NGAM) on the light compensation point Iph,c
