## Supplementary material for "From Light to Lipids: Constraint-Based Metabolic Modeling of *Nannochloropsis oceanica* Under Light Acclimation Conditions": Data S6

### Sheet: Photons in scaffolds
	S7.1 Light-consuming reactions present in the draft GEM, inherited from the scaffold models
	Metab.	RXN	Scaffold origin	Reaction formula
	photon_h	NanoG0619	iRJ1321	4.0 C03025_h + 4.0 fdxo_2_2_h + 4.0 photon_h --> 4.0 C03162_h + 4.0 fdxrd_h
	photon_h	DVPCHLDOR_h	iLB1027_lipid	dvpchlda_h + h_h + nadph_h + photon_h --> dvchlda_h + nadp_h
	photon_h	NanoG0616	iRJ1321	2.0 h2o_h + 4.0 photon_h + 2.0 pq_h --> o2D_h + 2.0 pqh2_h
	photon_h	PCHLDOR_h	iLB1027_lipid	h_h + nadph_h + pchlda_h + photon_h --> chlld_h + nadp_h
	photon437_u	PSIblue	iNS934	fdxo_2_2_u + 2.0 h_u + 2.0 pcrd_u + 2.0 photon437_u --> fdxrd_u + 2.0 pcox_u
	photon450_h	DVPCHLD450OR	iNS934	dvpchlda_h + h_h + nadph_h + photon450_h --> dvchlda_h + nadp_h
	photon450_h	PCHLD450OR	iNS934	h_h + nadph_h + pchlda_h + photon450_h --> chlld_h + nadp_h
	photon464_h	DVPCHLD646OR	iNS934	dvpchlda_h + h_h + nadph_h + photon646_h --> dvchlda_h + nadp_h
	photon464_h	PCHLD646OR	iNS934	h_h + nadph_h + pchlda_h + photon646_h --> chlld_h + nadp_h
	photon680_u	PSIred	iNS934	fdxo_2_2_u + 2.0 h_u + 2.0 pcrd_u + 2.0 photon680_u --> fdxrd_u + 2.0 pcox_u

### Sheet: Orthologous genes
	Table S7.2 Orthologous genes of N. oceanica IMET1 with the genome of the scaffold species and GEMs, specified per photosynthesis reaction in iSO1949_N.oceanica
	iSO1949 rxn ID	Scaffold	Scaffold rxn ID	Orthologous GPR
	Photosynthesis reactions
	PSI_u	M. gaditana	NanoG0619	AGI98904.1
		M. salina	PSIred, PSIblue	(AGI98904.1 and AGI98910.1 and AGI98951.1 and AGI98847.1 and AGI98939.1 and AGI98958.1 and AGI98965.1 and AGI98963.1 and AGI98860.1 and AGI98909.1 and AGI98848.1)
	PSII_u	M. gaditana	NanoG0616	(AGI98947.1) or (AGI98863.1) or (AGI98962.1) or (AGI98959.1) or (AGI98851.1) or (AGI98896.1) or (AGI98862.1) or (AGI98903.1) or (AGI98924.1)
	CBFC	M. gaditana	NanoG0617	NO05G02060.1 and AGI98850.1 and NO05G02050.1 and AGI98953.1 and AGI98856.1 and NO05G02070.1 and NO05G02030.1
		M. salina	CBFC	NO05G02060.1 and NO05G02050.1 and NO05G02070.1 and NO05G02030.1
	ATPSh	M. gaditana	NanoG0615	(AGI48887.1) or (AGI98940.1) or (AGI98926.1) or (AGI98930.1) or (AGI98931.1) or (NO11G00810.1) or (NO07G00470.1) or (AGI98941.1) or (AGI48863.1) or (AGI98929.1) or (NO15G02190.1) or (NO02G03720.1) or (NO03G01790.1) or (NO01G00920.1) or (NO05G03630.1) or (NO07G01310.1) or (NO11G01140.1) or (NO16G02040.1) or (NO15G01190.1) or (NO23G00520.1)
		M. salina	ATPSh	AGI98931.1 and AGI98930.1 and AGI98926.1 and AGI98941.1 and AGI98929.1 and AGI98940.1 and AGI98928.1
	FNOR_h, FNOR2_h	P. tricornutum	FNOR_h, FNOR2_h	AGI98972.1 and AGI98865.1 and NO16G02580.1 and AGI98906.1
		M. gaditana	NanoG0618	(NO13G01580.1) or (NO16G02580.1)
		M. salina	FNORh	NO16G02580.1 and AGI98865.1
		C. reinhardtii	FNorh	NO16G02580.1 and AGI98865.1
	Alternative electron pathways
	CEF_h	P. tricornutum	CEF_h	(NO19G00390.1 and NO26G01570.2 and AGI98865.1 and NO19G00390.2 and NO26G01570.1)
