## Supplementary material for "From Light to Lipids: Constraint-Based Metabolic Modeling of *Nannochloropsis oceanica* Under Light Acclimation Conditions": Data S8

### Sheet: Table 1
S9.1. Overview of carotenoid biosynthesis pathways in the iSO1949_N.oceanica model
Protein ID	Annotation	Localization Liu et al., HECTAR v1.3	Predicted protein location (this study)	Complementary localization by pipeline	Prediction score localization	Matching reaction in GEM (RXN ID)	Assessed in validation studies
MEP pathway
NO20G00420	1-deoxy-D-xylulose 5-phosphate synthase	Other	Chloroplast	Refined	1	DXS
NO17G02320	1-deoxy-D-xylulose 5-phosphate reductoisomerase	Chloroplast	Chloroplast	Confirmed	5	DXRI
NO15G01810	2-C-methyl-D-erythritol 4-phosphate cytidylyltransferase	Chloroplast	Chloroplast	Confirmed	5	CMS_h
NO03G05110	4-diphosphocytidyl-2-C-methyl-D-erythritol kinase	Chloroplast	Chloroplast	Confirmed	5	CMK
NO26G01380	2-C-methyl-D-erythritol 2,4-cyclodiphosphate synthase	Chloroplast	Chloroplast	Confirmed	5	MCS
NO11G00330	4-hydroxy-3-methylbut-2-en-1-yl diphosphate synthase / HDS	Signal anchor	Chloroplast	Refined	1	HMBDPO_h / HDS
NO07G03590	4-hydroxy-3-methylbut-2-enyl diphosphate reductase / HDR	Chloroplast	Chloroplast	Confirmed	5	IDS1,2
MVA pathway
NO02G05300	acetoacetyl-CoA thiolase / AACT1	Mitochondrion	Mitochondrion	Confirmed	3	ACACT [sev]
NO25G01710	acetoacetyl-CoA thiolase / AACT2	Mitochondrion	Mitochondrion	Confirmed	3	ACACT [sev]
NO08G03590	hydroxymethylglutaryl-CoA synthase / HCS	Other	Cytoplasm	Refined	0	HMGCOA[m], MHGS[c]
NO06G02830	isopentenyl-diphosphate delta-isomerase IPPI1	Other	Cytoplasm	Refined	0	IDIh
NO09G01670	isopentenyl-diphosphate delta-isomerase IPPI2	Chloroplast	Chloroplast	Confirmed	3	IDIh
IPP/DMAPP to primary carotenoids
NO04G03790	geranylgeranyl diphosphate synthase / GGPPS	Chloroplast	Chloroplast	Confirmed	5	GGPS_h / GPPS_h / FPPS_h
NO20G01840	phytoene synthase / PSY	Other	Chloroplast	Refined	1	PSY_h
NO16G01970	phytoene desaturase PDS	Chloroplast	Chloroplast	Confirmed	5	PDS1 / PDS2	Liu et al 2022 (doi:10.1016/j.algal.2022.102853)
NO03G05250	zeta-carotene desaturase ZDS	Chloroplast	Chloroplast	Confirmed	5	Together, these genes cover the conversion from phytofluene to lycopene. Reactions with these gene-combinations are present in alternative pathways: PDS2-ZDS-NOR, PHYTOor-DCPHYTFL, or, TCZCARI-ZCARDS-TCLYCI
NO24G01560	zeta-carotene isomerase ZISO	Chloroplast	Chloroplast	Confirmed	1
NO14G01370	carotenoid isomerase CRTISO1	Chloroplast	Chloroplast	Confirmed	5
NO02G02400	carotenoid isomerase CRTISO2	Chloroplast	Chloroplast	Confirmed	5
NO10G02110	lycopene beta cyclase LCYB	Signal peptide	Chloroplast	Refined	3	LCYG, LCYBC2	Liu et al 2022 (doi:10.1016/j.algal.2022.102853)
NO02G03220	cytochrome P450, beta-carotene hydroxylase CYP97-1	Signal peptide	EndR	Refined	1	Associated with cytP450, but not beta-carotene or zeaxanthin. Instead associated with a-carotene hydroxylase forming a-cryptoxanthin and zeinoxanthin hydroxylase forming lutein.
NO28G01800	cytochrome P450, beta-carotene hydroxylase CYP97-2	Signal peptide	Chloroplast	Refined	3	Associated similarly to the same reactions as NO02G03220
NO03G01350	cytochrome P450, beta-carotene hydroxylase, CYP97-3	Other	ER/Cytoplasm	Refined	0	Predicted to convert a-carotene to cryptoxanthin
NO07G03040	zeaxanthin epoxidase ZEP1	Chloroplast	Chloroplast	Confirmed	5	ZAXANOR, ANXANOR	Liu et al 2023 (doi:10.1186/S13068-023-02326-Y)
NO17G01820	zeaxanthin epoxidase ZEP2	Chloroplast	Chloroplast	Confirmed	5	Not associated as ZEP2	Liu et al 2023 (doi:10.1186/S13068-023-02326-Y)
NO24G00840	violaxanthin de-epoxidase neoxanthin synthase VDE	Chloroplast	Chloroplast	Confirmed	5	VIOXANor, ANXANASCOR	Dautermann et al 2020 (doi:10.1126/SCIADV.AAW9183)
NO11G00920	violaxanthin de-epoxidase like VDL	Other	Chloroplast	Refined	1	VIOXANor, ANXANASCOR, not neoxanthin production	Dautermann et al 2020 (doi:10.1126/SCIADV.AAW9183)

### Sheet: Table 2
S9.2 Curated violaxanthin reactions
Gene	Name	Reaction	N. oceanica CCMP1779 Accession ID:	IMET1 blast hit	Presence in corresponding reaction in GEM:	Association of gene to other reactions:
VDE	Violaxanthin de-epoxidase	violaxan > anxan > zeax	ANT70525.1 (incomplete) nanno_592:38000..41000	NO24G00840.1	Yes	diadinx > diatox
						bcryptox <> zeax
VDL	Violaxanthin de-epoxidase like	violaxan <> neoxanthin	JGI: 6776, NANNO 1_003901 in article, AFP57681.1 in file S2.	NO11G00920.1	Added through manual curation	diadinx > diatox
						bcryptox <> zeax
VDR	Violaxanthin de-epoxidase-related protein	violaxan > anxan > zeax	JGI: 9305	NO08G01830.1	No	violaxan > anxan > zeax
						bcryptox <> zeax
